# Mapping and modeling human colorectal carcinoma interactions with the tumor microenvironment

**DOI:** 10.1101/2022.09.13.506996

**Authors:** Ning Li, Qin Zhu, Yuhua Tian, Kyung Jin Ahn, Xin Wang, Zvi Cramer, Ian W. Folkert, Pengfei Yu, Justine Jou, Stephanie Adams-Tzivelekidis, Priyanka Sehgal, Najia N. Mahmoud, Cary B. Aarons, Robert E. Roses, Andrei Thomas-Tikhonenko, Emma E. Furth, Ben Z. Stanger, Anil Rustgi, Malay Haldar, Bryson W. Katona, Kai Tan, Christopher J. Lengner

**Affiliations:** Department of Biomedical Sciences, School of Veterinary Medicine, University of Pennsylvania, Philadelphia, PA 19104, USA; Department of Pediatrics, Perelman School of Medicine, University of Pennsylvania, Philadelphia, PA 19104, USA; Division of Oncology and Center for Childhood Cancer Research, Children’s Hospital of Philadelphia, Philadelphia, PA 19104, USA; Department of Medicine, Perelman School of Medicine, University of Pennsylvania, Philadelphia, PA 19104, USA; Department of Pathology and Laboratory Medicine, Perelman School of Medicine, University of Pennsylvania, Philadelphia, PA 19104, USA; Division of Colorectal Surgery, Department of Surgery, University of Pennsylvania, Philadelphia, PA 19104, USA; Division of Endocrine and Oncologic Surgery, Department of Surgery, University of Pennsylvania, Philadelphia, PA 19104, USA; Division of Cancer Pathobiology, Children’s Hospital of Philadelphia, Philadelphia, PA 19104, USA; Department of Medicine, Vagelos College of Physicians and Surgeons, Herbert Irving Comprehensive Cancer Center, Columbia University, New York City, NY 10032, USA; Abramson Cancer Center, Perelman School of Medicine, University of Pennsylvania, Philadelphia, PA 19104, USA; Institute for Regenerative Medicine, University of Pennsylvania, Philadelphia, PA 19104, USA

## Abstract

The initiation and progression of cancer are inextricably linked to the tumor microenvironment (TME). Understanding the function of specific cancer-TME interactions poses a major challenge due in part to the complexity of the *in vivo* microenvironment. Here we predict cancer-TME interactions from single cell transcriptomic maps of both human colorectal cancers (CRCs) and mouse CRC models, ask how these interactions are altered in established, long-term human tumor organoid (tumoroid) cultures, and functionally recapitulate human myeloid-carcinoma interactions *in vitro*. Tumoroid cultures suppress gene expression programs involved in promoting inflammation and immune cell migration through receptor-ligand interactions, providing a reductive platform for re-establishing carcinoma-immune cell interactions *in vitro*. Introduction of human monocyte-derived macrophages into tumoroid cultures instructs macrophages to acquire pro-tumorigenic gene expression programs similar to those observed *in vivo*. This includes hallmark induction of *SPP1*, encoding Osteopontin, an extracellular CD44 ligand with established oncogenic effects. Taken together, these findings offer a framework for understanding CRC-TME interactions and provide a reductionist tool for modeling specific aspects of these interactions.
