## Supplemental Table 3 for "Mapping and modeling human colorectal carcinoma interactions with the tumor microenvironment"

	prediction	d.CMS1	d.CMS2	d.CMS3	d.CMS4	p.value	FDR
LiverMet_49	CMS1	0.585827429	0.702355438	0.662478883	0.783018242	0.001	0.001266667
Tumor_83	CMS1	0.585252004	0.788777521	0.742599806	0.822327838	0.001	0.001266667
Tumor_86	CMS1	0.642566437	0.777425424	0.66491948	0.859940747	0.007992008	0.008932244
Tumor_26	CMS2	0.783236536	0.573888619	0.753271509	0.727384599	0.001	0.001266667
Tumor_28	CMS2	0.744255125	0.636690766	0.670089011	0.697745187	0.001	0.001266667
Tumor_80	CMS2	0.798298028	0.589810957	0.606354192	0.708367415	0.001	0.001266667
Tumor_84	CMS2	0.777797702	0.561184355	0.718315741	0.807627066	0.001	0.001266667
Tumor_08	CMS2	0.728790256	0.650928771	0.691502979	0.74338598	0.001998002	0.002372627
Tumor_24	CMS3	0.707361277	0.701797573	0.583818063	0.856880931	0.001	0.001266667
Tumor_49	CMS3	0.648015699	0.703704493	0.642645033	0.691280424	0.001	0.001266667
LiverMet_09	CMS4	0.717244118	0.691679765	0.755556744	0.589541812	0.001	0.001266667
LiverMet_27	CMS4	0.644086563	0.73732495	0.634956523	0.546008703	0.001	0.001266667
LiverMet_44	CMS4	0.708625075	0.729959119	0.711250372	0.625836231	0.001	0.001266667
Tumor_07	CMS4	0.782147652	0.625959091	0.723998382	0.53552158	0.001	0.001266667
Tumor_09	CMS4	0.726691113	0.71242149	0.768841096	0.417104184	0.001	0.001266667
Tumor_27	CMS4	0.618876175	0.759622439	0.68545085	0.567799919	0.001	0.001266667
Tumor_44	CMS4	0.722931214	0.801745371	0.789968849	0.458396664	0.001	0.001266667
Tumor_87	NA	0.762863227	0.702032176	0.673935196	0.765030645	0.052947053	0.055888556
Tumor_81	NA	0.73439802	0.762725252	0.790996248	0.808497172	1	1
d.CMSx means distance to CMS templates calculated by CMScaller.
