## Supplemental Table 4 for "Mapping and modeling human colorectal carcinoma interactions with the tumor microenvironment"

### Sheet: CRC CODEX Antibodies and Oligos
Antigen	Clone(s)	Vendor	Catalogue Number	Dilution	Akoya BX-RX Oligo	Conjugation	Akoya BX-RX Oligo Catalogue number
C1QB	C1QB/2966	Novus Biologicals	NBP2-79922	1:50	037	custom	5450008
CD106	1.4C3	abcam	ab212937	1:50	013	custom	5450022
CD117	polyclonal	Novus Biologicals	AF1356	1:50	023	custom	5250003
CD11B	EPR1344	abcam	ab209970	1:50	025	custom	5450004
CD11C	EP1347Y	abcam	ab216655	1:50	024	custom	5350003
CD14	EPR3652	abcam	ab209971	1:50	049	custom	5450012
CD15	HI98	Biolegend	301902	1:50	043	custom	5450010
CD163	EDHu-1	Novus Biologicals	NB110-40686	1:50	042	custom	5350008
CD20	L26	Akoya	4450018	1:200	007	Akoya	NA
CD31	EP3095	Akoya	4450017	1:200	001	Akoya	NA
CD3E	EP449E	Akoya	4450030	1:200	045	Akoya	NA
CD4	EPR6855	Akoya	4350018	1:200	003	Akoya	NA
CD44	IM7	Akoya	4250002	1:200	005	Akoya	NA
CD45	D9M81	Akoya	4450042	1:200	021	Akoya	NA
CD68	KP1	Akoya	4350019	1:200	015	Akoya	NA
CD8	C8/144B	Akoya	4250012	1:200	026	Akoya	NA
CD83	HB15	Biolegend	305302	1:50	030	custom	5350005
CEACAM1/5	4/3/17	abcam	ab91213	1:50	040	custom	5450009
CERULOPLASMIN	PA5-14225	ThermoFisher Scientific	PA5-14225	1:50	019	custom	5450002
CHROMOGRANIN-A	polyclonal	Novus Biologicals	NB120-15160	1:50	016	custom	5450001
E-CADHERIN	4A2C7	Akoya	4250021	1:200	014	Akoya	NA
FAP	EPR20021	abcam	ab207178	1:50	020	custom	5250002
FERROPORTIN	polyclonal	Novus Biologicals	NBP1-21502	1:50	006	custom	5450027
FIBRONECTIN	F14	abcam	ab206928	1:50	031	custom	5450006
FOXP3	polyclonal	Novus Biologicals	NB100-39002	1:50	029	custom	5250005
HLA-DQA1	EPR7300	abcam	ab211930	1:50	032	custom	5250006
KI67	B56	Akoya	4250019	1:200	047	Akoya	NA
MARCO	polyclonal	Sigma-Aldrich	HPA063793-100UL	1:50	004	custom	5450019
OLFM4	polyclonal	abcam	ab85046	1:50	022	custom	5450003
PDGFRα	EPR5480	abcam	ab248689	1:50	036	custom	5350007
PDGFRβ	EP1345Y	Novus Biologicals	AF385	1:50	010	custom	5450021
SPP1	EPR21139-316	abcam	ab236213	1:50	033	custom	5350006
T-BET	EPR9301	abcam	ab227115	1:50	035	custom	5250007
VIMENTIN	polyclonal	Novus Biologicals	NB300-223	1:50	017	custom	5250001
αSMA	polyclonal	abcam	ab5694	1:50	028	custom	5450005
βACTIN	2F1-1	Biolegend	643802	1:50	041	custom	5250008
βCATENIN	AF1329	Novus Biologicals	AF1329	1:50	002	custom	5450023
